# Optimization of culture and transfection methods for primary snake cells

**DOI:** 10.1101/2025.04.04.647168

**Authors:** Shoma Kuriyama, Keisuke Shigematsu, Seung June Kwon, Ryusei Kuwata, Yuji Atsuta

**Affiliations:** Department of Biology, Faculty of Science, Kyushu University, Fukuoka 819-0395, Japan; Faculty of Veterinary Medicine, Okayama University of Science, Ehime 794-8555, Japan

**Keywords:** primary snake cells, culture optimization, transcriptome, gene manipulation, chimeric limb bud

## Abstract

Snakes serve as important models for understanding how changes in genes and genome sequences drive vertebrate morphological evolution. However, the lack of established primary culture methods and gene delivery techniques for snake cells has hindered functional analyses of evolutionarily modified genes and genomic elements. Here, we optimized primary culture conditions and screened for efficient transfection methods using corn snake embryonic fibroblasts. Our culture optimization experiments revealed that TeSR medium, designed for stem cells, with fetal bovine serum supplementation, and incubation at 28℃ provided a suitable condition for primary snake fibroblasts. Transcriptome analysis further demonstrated that under this optimized condition, genes associated with cytoskeletal organization, extracellular matrix components, and sterol biosynthetic process were upregulated, likely promoting snake cell proliferation. Additionally, screening of various gene transfection methods identified three efficient approaches, including electroporation. These findings enhance the utility of snake cells and pave the way for functional analyses of genes and genomic elements using snake cell-based systems.
