## Supplemental Table 3 for "Optimization of culture and transfection methods for primary snake cells"

20 (vs 28) enriched Biological Process
	Description	GeneRatio	BgRatio	pvalue	p.adjust	qvalue	Count	foldEnrichment	geneID
GO:0042221	response to chemical	0.13215859	0.055510582	7.63E-06	0.004249127	0.003992613	30	2.380781938	TXNRD1/PRDX1/BAMBI/HSPA2/FST/BGLAP/SMAD9/SMAD7/RNF111/SHISA2/LOC117676911/OVCA2/ROBO3/SMAD6/CXCR4/LOC117663278/AGTRAP/SRXN1/GAP43/CASTOR2/GSR/SEMA5B/NOG/LOC117679625/PID1/RARA/MARCHF6/TWSG1/VEGFC/PARP6
GO:0070887	cellular response to chemical stimulus	0.105726872	0.039088701	8.22E-06	0.004249127	0.003992613	24	2.704793681	TXNRD1/PRDX1/BAMBI/HSPA2/FST/BGLAP/SMAD9/SMAD7/RNF111/SHISA2/LOC117676911/SMAD6/LOC117663278/AGTRAP/SRXN1/CASTOR2/GSR/NOG/LOC117679625/PID1/RARA/TWSG1/VEGFC/PARP6
GO:0071495	cellular response to endogenous stimulus	0.070484581	0.020469527	1.55E-05	0.005358994	0.00503548	16	3.443390826	BAMBI/FST/BGLAP/SMAD9/SMAD7/RNF111/SHISA2/SMAD6/LOC117663278/AGTRAP/CASTOR2/NOG/LOC117679625/PID1/RARA/TWSG1
GO:0009719	response to endogenous stimulus	0.070484581	0.021047762	2.20E-05	0.005697813	0.005353845	16	3.348792177	BAMBI/FST/BGLAP/SMAD9/SMAD7/RNF111/SHISA2/SMAD6/LOC117663278/AGTRAP/CASTOR2/NOG/LOC117679625/PID1/RARA/TWSG1
GO:0048869	cellular developmental process	0.123348018	0.05597317	6.35E-05	0.013137043	0.01234398	28	2.203698984	ID1/FST/ID2/BGLAP/ID4/SMAD9/SMAD7/CDK6/SOX3/RFLNB/CSF1/ROBO3/SMAD6/CXCR4/ETS2/GAP43/TCAP/SEMA5B/MAP6/SLITRK4/SOX21/NOG/MYOD1/MTM1/LOC117671845/YES1/PDIK1L/CSRP2
GO:0071310	cellular response to organic substance	0.083700441	0.032728114	0.000157557	0.026656902	0.025047664	19	2.557447736	BAMBI/HSPA2/FST/BGLAP/SMAD9/SMAD7/RNF111/SHISA2/SMAD6/LOC117663278/AGTRAP/CASTOR2/NOG/LOC117679625/PID1/RARA/TWSG1/VEGFC/PARP6
GO:0070848	response to growth factor	0.044052863	0.01133341	0.000236673	0.026656902	0.025047664	10	3.88699092	BAMBI/FST/SMAD9/SMAD7/RNF111/SHISA2/SMAD6/NOG/TWSG1/VEGFC
GO:0071363	cellular response to growth factor stimulus	0.044052863	0.01133341	0.000236673	0.026656902	0.025047664	10	3.88699092	BAMBI/FST/SMAD9/SMAD7/RNF111/SHISA2/SMAD6/NOG/TWSG1/VEGFC
GO:0007178	transmembrane receptor protein serine/threonine kinase signaling pathway	0.035242291	0.007401411	0.00024857	0.026656902	0.025047664	8	4.761563877	BAMBI/FST/SMAD9/SMAD7/RNF111/SMAD6/NOG/TWSG1
GO:0010033	response to organic substance	0.092511013	0.040476466	0.000337804	0.026656902	0.025047664	21	2.285550661	BAMBI/HSPA2/FST/BGLAP/SMAD9/SMAD7/RNF111/SHISA2/OVCA2/SMAD6/LOC117663278/AGTRAP/CASTOR2/NOG/LOC117679625/PID1/RARA/MARCHF6/TWSG1/VEGFC/PARP6
GO:0030154	cell differentiation	0.114537445	0.055741876	0.000358517	0.026656902	0.025047664	26	2.054782752	ID1/FST/ID2/BGLAP/ID4/SMAD9/SMAD7/SOX3/RFLNB/CSF1/ROBO3/SMAD6/CXCR4/ETS2/GAP43/TCAP/SEMA5B/MAP6/SLITRK4/SOX21/NOG/MYOD1/LOC117671845/YES1/PDIK1L/CSRP2
GO:0090287	regulation of cellular response to growth factor stimulus	0.026431718	0.004278941	0.000360162	0.026656902	0.025047664	6	6.177163948	BAMBI/FST/RNF111/SHISA2/NOG/TWSG1
GO:0032922	circadian regulation of gene expression	0.017621145	0.001619059	0.000376344	0.026656902	0.025047664	4	10.88357458	ID1/ID2/ID4/CRY1
GO:0007179	transforming growth factor beta receptor signaling pathway	0.022026432	0.002891176	0.000412486	0.026656902	0.025047664	5	7.618502203	BAMBI/SMAD9/SMAD7/RNF111/SMAD6
GO:0071559	response to transforming growth factor beta	0.022026432	0.002891176	0.000412486	0.026656902	0.025047664	5	7.618502203	BAMBI/SMAD9/SMAD7/RNF111/SMAD6
GO:0071560	cellular response to transforming growth factor beta stimulus	0.022026432	0.002891176	0.000412486	0.026656902	0.025047664	5	7.618502203	BAMBI/SMAD9/SMAD7/RNF111/SMAD6
GO:0007623	circadian rhythm	0.022026432	0.00312247	0.000600517	0.03652555	0.034320556	5	7.054168706	ID1/ID2/ID4/CRY1/BMAL1
GO:0048511	rhythmic process	0.022026432	0.003353764	0.000846419	0.046063022	0.043282266	5	6.567674313	ID1/ID2/ID4/CRY1/BMAL1
GO:0090092	regulation of transmembrane receptor protein serine/threonine kinase signaling pathway	0.022026432	0.003353764	0.000846419	0.046063022	0.043282266	5	6.567674313	BAMBI/FST/RNF111/NOG/TWSG1
GO:0030509	BMP signaling pathway	0.026431718	0.00508847	0.000938449	0.04851781	0.045588862	6	5.19443332	FST/SMAD9/SMAD7/SMAD6/NOG/TWSG1
GO:0071772	response to BMP	0.026431718	0.005204117	0.001059456	0.049794441	0.046788424	6	5.079001468	FST/SMAD9/SMAD7/SMAD6/NOG/TWSG1
GO:0071773	cellular response to BMP stimulus	0.026431718	0.005204117	0.001059456	0.049794441	0.046788424	6	5.079001468	FST/SMAD9/SMAD7/SMAD6/NOG/TWSG1
28 (vs 20) enriched Biological Process
	Description	GeneRatio	BgRatio	pvalue	p.adjust	qvalue	Count	foldEnrichment	geneID
GO:0003008	system process	0.047468354	0.01329941	1.74E-05	0.015621301	0.014409231	15	3.569207485	ACTA2/TPM2/ACTG2/ACTC1/ADM/LMOD1/ANXA6/DLGAP4/TNNT2/AQP1/FKBP1B/LOC117661647/SCN1B/PTPRO/LOC117671080
GO:0007155	cell adhesion	0.066455696	0.024517174	2.99E-05	0.015621301	0.014409231	21	2.710577382	MYL9/LMO7/CD34/TGFB1I1/THBS1/THBS2/DSP/LOC117666306/FGL1/PTPN22/TENM1/ITGB3/CCN2/TNFAIP6/CDH13/LAMA4/ECM2/ARVCF/CDH3/SPON1/VTN
GO:0006936	muscle contraction	0.025316456	0.004510235	6.65E-05	0.015621301	0.014409231	8	5.613112626	ACTA2/TPM2/ACTG2/LMOD1/ANXA6/TNNT2/FKBP1B/SCN1B
GO:0030154	cell differentiation	0.110759494	0.055741876	7.12E-05	0.015621301	0.014409231	35	1.987006933	MYL9/ANOS1/TGFB1I1/LMOD1/ANXA6/LOC117670711/LOC117662706/FGF7/SLIT2/FGF14/PTPN22/TENM1/SEMA3F/PRX/APP/TNNT2/SLIT3/AAMDC/FSTL4/CASP3/LAMB3/EPHA4/PCK2/ETV1/CEP63/CRTAC1/NR2E1/PRDM1/LRMDA/LOC117666270/FOXD1/ADGRB3/NEBL/SOX8/PTPRO
GO:0048869	cellular developmental process	0.110759494	0.05597317	7.75E-05	0.015621301	0.014409231	35	1.978796161	MYL9/ANOS1/TGFB1I1/LMOD1/ANXA6/LOC117670711/LOC117662706/FGF7/SLIT2/FGF14/PTPN22/TENM1/SEMA3F/PRX/APP/TNNT2/SLIT3/AAMDC/FSTL4/CASP3/LAMB3/EPHA4/PCK2/ETV1/CEP63/CRTAC1/NR2E1/PRDM1/LRMDA/LOC117666270/FOXD1/ADGRB3/NEBL/SOX8/PTPRO
GO:0003012	muscle system process	0.025316456	0.004625882	8.05E-05	0.015621301	0.014409231	8	5.47278481	ACTA2/TPM2/ACTG2/LMOD1/ANXA6/TNNT2/FKBP1B/SCN1B
GO:0010951	negative regulation of endopeptidase activity	0.018987342	0.002544235	0.000103203	0.017161138	0.01582959	6	7.462888377	SERPINH1/SERPINE1/LOC117659056/LOC117672421/LOC117658306/SERPINI1
GO:0010466	negative regulation of peptidase activity	0.018987342	0.002775529	0.000175005	0.025463199	0.023487487	6	6.840981013	SERPINH1/SERPINE1/LOC117659056/LOC117672421/LOC117658306/SERPINI1
GO:0048646	anatomical structure formation involved in morphogenesis	0.03164557	0.008326587	0.000263849	0.031720601	0.029259372	10	3.800545007	MYL9/LMOD1/SERPINE1/THBS1/THBS2/CDH13/TNNT2/TEK/ADGRB3/NEBL
GO:0044057	regulation of system process	0.022151899	0.004163294	0.000272514	0.031720601	0.029259372	7	5.32076301	ADM/ANXA6/DLGAP4/TNNT2/FKBP1B/SCN1B/PTPRO
GO:0009653	anatomical structure morphogenesis	0.079113924	0.037353996	0.000308415	0.032635919	0.030103669	25	2.117950778	MYL9/TGFB1I1/LMOD1/ANXA6/SERPINE1/LOC117670711/THBS1/FGF7/THBS2/SLIT2/FGF14/SEMA3F/APP/CDH13/TNNT2/SLIT3/CDH3/LAMB3/EPHA4/TEK/FOXD1/ADGRB3/NEBL/SOX8/PTPRO
GO:0043086	negative regulation of catalytic activity	0.028481013	0.007285764	0.000430945	0.03876654	0.03575861	9	3.909132007	SERPINH1/SERPINE1/LOC117659056/LOC117672421/ZFYVE28/LOC117658306/SERPINI1/HEXIM1/PTPRO
GO:0045861	negative regulation of proteolysis	0.018987342	0.003238117	0.00043296	0.03876654	0.03575861	6	5.863698011	SERPINH1/SERPINE1/LOC117659056/LOC117672421/LOC117658306/SERPINI1
GO:0009226	nucleotide-sugar biosynthetic process	0.012658228	0.001272117	0.000471035	0.039163167	0.036124462	4	9.950517837	GMPPB/PMM2/GFUS/FCSK
GO:0003013	circulatory system process	0.025316456	0.006129293	0.00061406	0.044672866	0.041206659	8	4.13040363	ACTA2/ACTG2/ACTC1/ADM/TNNT2/FKBP1B/SCN1B/PTPRO
GO:0008015	blood circulation	0.025316456	0.006129293	0.00061406	0.044672866	0.041206659	8	4.13040363	ACTA2/ACTG2/ACTC1/ADM/TNNT2/FKBP1B/SCN1B/PTPRO
37 (vs 28) enriched Biological Process
	Description	GeneRatio	BgRatio	pvalue	p.adjust	qvalue	Count	foldEnrichment	geneID
GO:0006955	immune response	0.062217195	0.016157989	6.55E-20	1.06E-16	9.60E-17	55	3.850553042	B2M/LOC117660080/LOC117656703/LOC117668284/LOC117659344/LOC117656593/LOC117668278/NFKB2/IFIH1/LOC117667875/LOC132710158/C1S/VTN/STAT1/LOC117656577/LOC117665148/MAPKAPK3/SEC14L1/LOC117670014/CXCR4/LOC117660348/LOC117657868/LOC117673478/LOC132710159/CXCL11/C1R/LOC132708888/TNFSF12/LOC117668132/LOC117666820/LOC117659477/UNC93B1/CD274/LOC117657947/AGTR2/MSH2/TFEB/LOC117657479/GPATCH3/CXCR5/LOC1176575…
GO:0002376	immune system process	0.074660633	0.027266607	7.46E-15	6.06E-12	5.46E-12	66	2.738171052	B2M/LOC117660080/LOC117656703/LOC117668284/LOC117659344/LOC117656593/LGALS9/IRF1/LOC117670028/LOC117668278/NFKB2/IFIH1/IRF3/LOC117667875/LOC132710158/CSF1/C1S/VTN/STAT1/LOC117656577/LOC117665148/MAPKAPK3/SEC14L1/LOC117670014/CXCR4/LOC117660348/LOC117657868/LOC117673478/LOC132710159/CXCL11/C1R/LOC132708888/TNFSF12/LOC117668132/LOC117666820/LOC117659477/UNC93B1/CD274/LOC117657947/XG/AGTR2/MSH2/TFEB…
GO:0009615	response to virus	0.014705882	0.00190754	1.35E-10	7.31E-08	6.60E-08	13	7.709342561	LOC117672143/LOC117669471/IFIH1/LOC117679087/LOC117665148/SEC14L1/LOC132710998/LOC117673167/GPATCH3/DHX58/TRAF3/VWCE/CD40
GO:0009607	response to biotic stimulus	0.027149321	0.007181329	3.16E-09	1.28E-06	1.16E-06	24	3.780542986	LOC117672143/LOC117669471/DDIT3/NFKB2/IFIH1/LOC117679087/STAT1/LOC117665148/SEC14L1/LOC132710998/LOC132708888/LOC117666820/CD274/LOC117673167/GPATCH3/DHX58/TRAF3/LOC117665048/CALCOCO2/LOC117656352/VWCE/CD40/RELB/SYK
GO:0043207	response to external biotic stimulus	0.0260181	0.00706912	1.23E-08	3.33E-06	3.00E-06	23	3.680528622	LOC117672143/LOC117669471/NFKB2/IFIH1/LOC117679087/STAT1/LOC117665148/SEC14L1/LOC132710998/LOC132708888/LOC117666820/CD274/LOC117673167/GPATCH3/DHX58/TRAF3/LOC117665048/CALCOCO2/LOC117656352/VWCE/CD40/RELB/SYK
GO:0051707	response to other organism	0.0260181	0.00706912	1.23E-08	3.33E-06	3.00E-06	23	3.680528622	LOC117672143/LOC117669471/NFKB2/IFIH1/LOC117679087/STAT1/LOC117665148/SEC14L1/LOC132710998/LOC132708888/LOC117666820/CD274/LOC117673167/GPATCH3/DHX58/TRAF3/LOC117665048/CALCOCO2/LOC117656352/VWCE/CD40/RELB/SYK
GO:0098542	defense response to other organism	0.023755656	0.006059246	1.44E-08	3.34E-06	3.01E-06	21	3.920563097	LOC117672143/LOC117669471/NFKB2/IFIH1/LOC117679087/STAT1/LOC117665148/SEC14L1/LOC132710998/LOC132708888/LOC117666820/LOC117673167/GPATCH3/DHX58/TRAF3/LOC117665048/CALCOCO2/LOC117656352/CD40/RELB/SYK
GO:0044419	biological process involved in interspecies interaction between organisms	0.0260181	0.007293537	2.45E-08	4.97E-06	4.48E-06	23	3.567281587	LOC117672143/LOC117669471/NFKB2/IFIH1/LOC117679087/STAT1/LOC117665148/SEC14L1/LOC132710998/LOC132708888/LOC117666820/CD274/LOC117673167/GPATCH3/DHX58/TRAF3/LOC117665048/CALCOCO2/LOC117656352/VWCE/CD40/RELB/SYK
GO:0051607	defense response to virus	0.011312217	0.001570916	6.07E-08	9.85E-06	8.89E-06	10	7.20103426	LOC117672143/LOC117669471/LOC117679087/LOC117665148/SEC14L1/LOC132710998/LOC117673167/GPATCH3/TRAF3/CD40
GO:0140546	defense response to symbiont	0.011312217	0.001570916	6.07E-08	9.85E-06	8.89E-06	10	7.20103426	LOC117672143/LOC117669471/LOC117679087/LOC117665148/SEC14L1/LOC132710998/LOC117673167/GPATCH3/TRAF3/CD40
GO:0006952	defense response	0.031674208	0.010996409	1.51E-07	2.23E-05	2.01E-05	28	2.880413704	LOC117672143/LOC117669471/NFKB2/IFIH1/LOC117679087/LOC132709805/STAT1/LOC117665148/SEC14L1/LOC117656350/LOC132710998/LOC132708888/LOC117666820/LOC117658482/AGTR2/LOC117673167/LOC132709806/GPATCH3/DHX58/TRAF3/LOC117665048/LOC132709773/CALCOCO2/LOC117656352/CD40/PPARA/RELB/SYK
GO:0051726	regulation of cell cycle	0.047511312	0.022105027	1.17E-06	0.000158024	0.000142578	42	2.149344236	MRNIP/CKS2/CDK1/PSME2/BUB1B/AURKA/CCNA2/CCNB1/BIRC2/TPX2/GADD45B/GADD45A/CENPF/TTK/FAM83D/KNSTRN/LOC117679640/JUN/CEP295/BUB1/MAP9/LOC117675421/FBXO5/DTL/CDC14B/MIIP/CSPP1/LOC117660267/SPDL1/CCSAP/RAD9A/ECT2/LOC117661988/MAP10/CCP110/ORC1/PIM3/LOC117673964/CCNA1/ALMS1/LIN9/MEN1
GO:0009605	response to external stimulus	0.047511312	0.023563734	6.58E-06	0.00081024	0.000731044	42	2.016289593	LOC117672143/LOC117669471/TUBB3/NFKB2/IFIH1/LOC117679087/STAT1/LOC117665148/SEC14L1/DAPL1/CXCR4/LAMA1/GAP43/LOC132710998/SEH1L/LOC132708888/LOC117666820/PTPRO/CD274/EFNB3/GIP/SEMA5B/LOC117673167/BGLAP/GPATCH3/CXCR5/EFNA1/DHX58/LOC117674599/TRAF3/MYOT/LOC117665048/CALCOCO2/LOC117656352/VWCE/IGDCC3/LOC117676294/PRTG/CD40/PPARA/RELB/SYK
GO:0007049	cell cycle	0.080316742	0.047912926	6.98E-06	0.00081024	0.000731044	71	1.676306336	MRNIP/LOC117672433/CKS2/NAA50/CDK1/PSME2/BUB1B/KIF22/AURKA/CCNA2/CCNB1/TUBB3/BIRC2/TPX2/NDC80/NUSAP1/GADD45B/GADD45A/CENPF/TTK/FAM83D/KNSTRN/MITD1/CEP152/SGO1/KNL1/LOC117679640/LOC117674090/JUN/CEP295/BUB1/WDHD1/SEPTIN12/HASPIN/MAP9/LOC117675421/FBXO5/RAD54L/DTL/MEIOC/CDC14B/MIIP/TEX11/LOC117678417/HAUS3/CSPP1/LOC117660267/SPDL1/SEPTIN1/MCPH1/CCSAP/RAD9A/WEE1/ECT2/TERB2/KIAA0753/LOC117661988/MAP1…
GO:0035082	axoneme assembly	0.013574661	0.003254039	8.85E-06	0.000957701	0.000864091	12	4.17163364	DNAAF5/CCDC39/RSPH1/DNAAF3/ZMYND10/PIERCE2/RSPH6A/RSPH9/DNAAF2/CCDC65/ODAD3/CFAP43
GO:0002252	immune effector process	0.013574661	0.003366248	1.34E-05	0.001362344	0.001229183	12	4.032579186	B2M/LOC117667875/C1S/LOC117673478/C1R/LOC117659477/MSH2/LOC117657479/LOC117657568/LOC132709773/CD40/SYK
GO:0000226	microtubule cytoskeleton organization	0.050904977	0.027378815	2.75E-05	0.002624767	0.002368211	45	1.859283436	LOC117672433/KIF22/AURKA/TXNDC9/TUBB3/CKAP2/TPX2/NUSAP1/CRIPT/DNAAF5/KNSTRN/CCDC88C/CEP152/MELK/CCDC39/RSPH1/CEP295/DNAAF3/STMN4/MAP9/ZMYND10/HOOK1/PIERCE2/CDC14B/RSPH6A/LOC117678417/HAUS3/RSPH9/TTLL4/SPDL1/CCSAP/BMERB1/KIAA0753/MAP10/DNAAF2/CCP110/HOOK2/LOC117673124/ALMS1/KIF20A/CCDC65/ODAD3/TUBGCP6/SPIRE1/CFAP43
GO:0002250	adaptive immune response	0.010180995	0.002244165	5.46E-05	0.004590849	0.00414212	9	4.536651584	B2M/LOC117673478/LOC117659477/MSH2/LOC117657479/LOC117657568/LOC132709773/CD40/SYK
GO:0010564	regulation of cell cycle process	0.030542986	0.013801616	5.51E-05	0.004590849	0.00414212	27	2.213000773	MRNIP/CDK1/PSME2/BUB1B/AURKA/TPX2/CENPF/TTK/FAM83D/KNSTRN/CEP295/BUB1/MAP9/LOC117675421/FBXO5/DTL/CDC14B/MIIP/CSPP1/SPDL1/CCSAP/RAD9A/ECT2/MAP10/CCP110/ORC1/ALMS1
GO:0006959	humoral immune response	0.009049774	0.001795332	5.65E-05	0.004590849	0.00414212	8	5.040723982	LOC117667875/C1S/C1R/LOC132708888/TFEB/LOC117665048/LOC132709773/LOC117656352
GO:0002684	positive regulation of immune system process	0.015837104	0.005049372	7.12E-05	0.005504195	0.004966191	14	3.136450478	B2M/LOC117667875/CSF1/C1S/LOC117673478/C1R/LOC117659477/CD274/XG/LOC117657479/LOC117657568/CD79A/CD40/SYK
GO:0002381	immunoglobulin production involved in immunoglobulin-mediated immune response	0.007918552	0.001458707	9.26E-05	0.006835389	0.006167268	7	5.428471981	B2M/LOC117673478/LOC117659477/MSH2/LOC117657479/LOC117657568/CD40
GO:0001578	microtubule bundle formation	0.013574661	0.004151706	0.000149292	0.010541335	0.009510979	12	3.269658799	DNAAF5/CCDC39/RSPH1/DNAAF3/ZMYND10/PIERCE2/RSPH6A/RSPH9/DNAAF2/CCDC65/ODAD3/CFAP43
GO:0016064	immunoglobulin mediated immune response	0.007918552	0.001570916	0.000169376	0.010579501	0.009545415	7	5.040723982	B2M/LOC117673478/LOC117659477/MSH2/LOC117657479/LOC117657568/CD40
GO:0019724	B cell mediated immunity	0.007918552	0.001570916	0.000169376	0.010579501	0.009545415	7	5.040723982	B2M/LOC117673478/LOC117659477/MSH2/LOC117657479/LOC117657568/CD40
GO:0070286	axonemal dynein complex assembly	0.007918552	0.001570916	0.000169376	0.010579501	0.009545415	7	5.040723982	DNAAF5/CCDC39/DNAAF3/ZMYND10/DNAAF2/CCDC65/ODAD3
GO:0022412	cellular process involved in reproduction in multicellular organism	0.011312217	0.003141831	0.000217286	0.013069374	0.011791916	10	3.60051713	LOC117664922/RSPH1/MEIOC/TEX11/NME5/TEX15/TDRD12/SPIRE1/TDRD5/CFAP43
GO:0002443	leukocyte mediated immunity	0.009049774	0.002131957	0.000253085	0.014678926	0.013244144	8	4.244820195	B2M/LOC117673478/LOC117659477/MSH2/LOC117657479/LOC117657568/CD40/SYK
GO:0098609	cell-cell adhesion	0.033936652	0.017504488	0.000277141	0.014742665	0.013301653	30	1.938739993	B2M/LGALS9/CXADR/PKP2/CDH1/LOC117673478/IGSF9/ZNF367/LOC117659477/LOC117671583/CD274/XG/PCDH11X/VCAM1/LOC117670316/LOC117657479/LOC117657568/PCDH9/MYOT/NLGN3/IGDCC3/PRTG/PKP3/NLGN2/PCDH10/LOC117675562/TJP3/SYK/LOC132708978/CLSTN2
GO:0048002	antigen processing and presentation of peptide antigen	0.00678733	0.001234291	0.00027918	0.014742665	0.013301653	6	5.498971617	B2M/LOC117670028/LOC117673478/LOC117659477/LOC117657479/LOC117657568
GO:0002449	lymphocyte mediated immunity	0.007918552	0.001683124	0.000290496	0.014742665	0.013301653	7	4.704675716	B2M/LOC117673478/LOC117659477/MSH2/LOC117657479/LOC117657568/CD40
GO:0002460	adaptive immune response based on somatic recombination of immune receptors built from immunoglobulin superfamily domains	0.007918552	0.001683124	0.000290496	0.014742665	0.013301653	7	4.704675716	B2M/LOC117673478/LOC117659477/MSH2/LOC117657479/LOC117657568/CD40
GO:0046649	lymphocyte activation	0.013574661	0.00448833	0.000340364	0.01675005	0.015112827	12	3.024434389	B2M/LGALS9/LOC117673478/LOC117659477/CD274/LOC117657479/CXCR5/LOC117657568/LOC132709773/CD79A/CD40/SYK
GO:0048285	organelle fission	0.030542986	0.015372531	0.000366643	0.01751259	0.015800833	27	1.986854708	NAA50/BUB1B/CCNB1/NDC80/NUSAP1/TTK/KNSTRN/SGO1/LOC117674090/MTFR2/BUB1/MAP9/LOC117675421/FBXO5/RAD54L/MEIOC/CDC14B/TEX11/LOC117679669/SPDL1/CCSAP/PGAM5/TERB2/MAP10/TEX15/KIF20A/SPIRE1
GO:0034097	response to cytokine	0.015837104	0.005834829	0.000390261	0.01810812	0.016338154	14	2.71423599	CRLF1/NFKB2/STAT1/LOC117665148/MAPKAPK3/RNF41/LOC132708888/LOC117667931/TRAF5/TRAF3/LOC117665048/LOC132709773/CD40/RELB
GO:0002682	regulation of immune system process	0.0260181	0.012342908	0.000407385	0.018377596	0.016581289	23	2.10793912	B2M/LGALS9/LOC117667875/CSF1/C1S/MAPKAPK3/SEC14L1/LOC117673478/C1R/LOC117659477/UNC93B1/CD274/XG/LOC117657479/GPATCH3/BCL6/LOC117657568/ZBTB11/LOC117673504/LOC117658506/CD79A/CD40/SYK
GO:0007155	cell adhesion	0.044117647	0.025583483	0.000467994	0.019182016	0.017307082	39	1.724458204	B2M/SPP1/LGALS9/GPNMB/CXADR/PKP2/CDH1/VTN/LAMA1/CD24/LOC117673478/IGSF9/NINJ1/LMLN/ZNF367/LOC117659477/LOC117671583/CD274/XG/PCDH11X/VCAM1/LOC117670316/LYVE1/LOC117657479/LOC117657568/PCDH9/HRC/MYOT/NLGN3/IGDCC3/PRTG/PKP3/NLGN2/PCDH10/LOC117675562/TJP3/SYK/LOC132708978/CLSTN2
GO:0002377	immunoglobulin production	0.007918552	0.001795332	0.000472463	0.019182016	0.017307082	7	4.410633484	B2M/LOC117673478/LOC117659477/MSH2/LOC117657479/LOC117657568/CD40
GO:0050870	positive regulation of T cell activation	0.007918552	0.001795332	0.000472463	0.019182016	0.017307082	7	4.410633484	B2M/LOC117673478/LOC117659477/CD274/LOC117657479/LOC117657568/SYK
GO:1903039	positive regulation of leukocyte cell-cell adhesion	0.007918552	0.001795332	0.000472463	0.019182016	0.017307082	7	4.410633484	B2M/LOC117673478/LOC117659477/CD274/LOC117657479/LOC117657568/SYK
GO:0019882	antigen processing and presentation	0.00678733	0.001346499	0.000511624	0.020158377	0.018188009	6	5.040723982	B2M/LOC117670028/LOC117673478/LOC117659477/LOC117657479/LOC117657568
GO:0000278	mitotic cell cycle	0.049773756	0.030071813	0.000521337	0.020158377	0.018188009	44	1.655163099	MRNIP/LOC117672433/CKS2/NAA50/CDK1/PSME2/BUB1B/KIF22/AURKA/CCNA2/CCNB1/TUBB3/TPX2/NDC80/NUSAP1/CENPF/TTK/KNSTRN/MITD1/BUB1/WDHD1/HASPIN/MAP9/LOC117675421/FBXO5/DTL/CDC14B/MIIP/LOC117678417/LOC117660267/SPDL1/MCPH1/CCSAP/RAD9A/WEE1/ECT2/MAP10/ORC1/PIM3/LOC117673964/CCNA1/LOC117673124/KIF20A/TUBGCP6
GO:0000280	nuclear division	0.027149321	0.013352783	0.000537881	0.020314381	0.018328765	24	2.033233203	NAA50/BUB1B/CCNB1/NDC80/NUSAP1/TTK/KNSTRN/SGO1/LOC117674090/BUB1/MAP9/LOC117675421/FBXO5/RAD54L/MEIOC/CDC14B/TEX11/SPDL1/CCSAP/TERB2/MAP10/TEX15/KIF20A/SPIRE1
GO:1903037	regulation of leukocyte cell-cell adhesion	0.009049774	0.002356373	0.000568922	0.020998384	0.01894591	8	3.840551605	B2M/LGALS9/LOC117673478/LOC117659477/CD274/LOC117657479/LOC117657568/SYK
GO:0000003	reproduction	0.024886878	0.011894075	0.000600813	0.021682661	0.019563303	22	2.092375992	BUB1B/TTK/SGO1/LOC117664922/LOC117674090/RSPH1/BUB1/FBXO5/RAD54L/MEIOC/DMRT2/TEX11/NME5/TERB2/TEX15/SPATA6L/LIN9/TDRD12/TUBGCP6/SPIRE1/TDRD5/CFAP43
GO:0022402	cell cycle process	0.058823529	0.037589767	0.000669409	0.023633045	0.021323048	52	1.564881475	MRNIP/NAA50/CDK1/PSME2/BUB1B/KIF22/AURKA/CCNA2/CCNB1/TPX2/NDC80/NUSAP1/CENPF/TTK/FAM83D/KNSTRN/MITD1/CEP152/SGO1/KNL1/LOC117674090/CEP295/BUB1/SEPTIN12/MAP9/LOC117675421/FBXO5/RAD54L/DTL/MEIOC/CDC14B/MIIP/TEX11/HAUS3/CSPP1/SPDL1/SEPTIN1/CCSAP/RAD9A/ECT2/TERB2/KIAA0753/MAP10/CCP110/TEX15/ORC1/CCNA1/LOC117673124/ALMS1/KIF20A/TUBGCP6/SPIRE1
GO:0042110	T cell activation	0.010180995	0.003029623	0.000804265	0.026647065	0.024042465	9	3.360482655	B2M/LGALS9/LOC117673478/LOC117659477/CD274/LOC117657479/LOC117657568/LOC132709773/SYK
GO:0048232	male gamete generation	0.010180995	0.003029623	0.000804265	0.026647065	0.024042465	9	3.360482655	LOC117664922/RSPH1/MEIOC/TEX11/NME5/TEX15/SPATA6L/TDRD5/CFAP43
GO:0050863	regulation of T cell activation	0.009049774	0.002468582	0.000817074	0.026647065	0.024042465	8	3.665981078	B2M/LGALS9/LOC117673478/LOC117659477/CD274/LOC117657479/LOC117657568/SYK
GO:0007276	gamete generation	0.012443439	0.004263914	0.000836823	0.026647065	0.024042465	11	2.918313884	LOC117664922/RSPH1/MEIOC/TEX11/NME5/TEX15/SPATA6L/TDRD12/SPIRE1/TDRD5/CFAP43
GO:0045087	innate immune response	0.012443439	0.004263914	0.000836823	0.026647065	0.024042465	11	2.918313884	NFKB2/IFIH1/STAT1/LOC117665148/LOC117666820/DHX58/TRAF3/LOC117656352/CD40/RELB/SYK
GO:0140013	meiotic nuclear division	0.013574661	0.004937163	0.000885738	0.027662273	0.024958441	12	2.749485808	BUB1B/TTK/SGO1/LOC117674090/BUB1/FBXO5/RAD54L/MEIOC/TEX11/TERB2/TEX15/SPIRE1
GO:0048609	multicellular organismal reproductive process	0.012443439	0.004376122	0.001062833	0.031963711	0.028839438	11	2.843485323	LOC117664922/RSPH1/MEIOC/TEX11/NME5/TEX15/SPATA6L/TDRD12/SPIRE1/TDRD5/CFAP43
GO:0060429	epithelium development	0.012443439	0.004376122	0.001062833	0.031963711	0.028839438	11	2.843485323	SOX9/POF1B/PTPRO/NPHP1/MAFG/MAFF/GATA6/INTU/TJP3/OVOL3/LRP4
GO:0045321	leukocyte activation	0.013574661	0.005049372	0.001100769	0.032456241	0.029283827	12	2.688386124	B2M/LGALS9/LOC117673478/LOC117659477/CD274/LOC117657479/CXCR5/LOC117657568/LOC132709773/CD79A/CD40/SYK
GO:0070925	organelle assembly	0.054298643	0.03478456	0.001124061	0.032456241	0.029283827	48	1.560998394	EZR/RPS15/DNAAF5/DNAAF1/ODF2/CEP152/LOC117664922/CEP250/CCDC39/RSPH1/CEP295/DNAAF3/STYXL1/MAP9/ZMYND10/TNNT1/PIERCE2/CDC14B/LOC132711642/RSPH6A/HAUS3/RSPH9/CCSAP/RRP7A/LOC117659815/TNNT3/KIAA0753/ARL6/MAP10/DNAAF2/LOC117674590/CCP110/TP53INP1/RPGRIP1L/ATG13/IFT81/RAB32/INTU/TMEM80/IQCB1/ALMS1/KIF20A/CCDC65/ODAD3/LOC117674589/TUBGCP6/PGM5/CFAP43
GO:0007159	leukocyte cell-cell adhesion	0.009049774	0.00258079	0.001145166	0.032456241	0.029283827	8	3.506590596	B2M/LGALS9/LOC117673478/LOC117659477/CD274/LOC117657479/LOC117657568/SYK
GO:0051239	regulation of multicellular organismal process	0.041855204	0.025022442	0.001159151	0.032456241	0.029283827	37	1.672706613	SPP1/APOE/LGALS9/RFLNB/IFIH1/HES4/CSF1/SOX9/APOC1/LAMA1/DCT/TNNT1/HTR1B/PTPRO/MAFG/NGF/SEMA5B/SLITRK1/BGLAP/GPATCH3/BCL6/TNNT3/ZBTB11/DHX58/LOC117674599/TRAF3/MAFF/CASQ1/PANX2/LOC117673504/LOC117658506/LOC117676294/CD40/GHRH/SYK/ADRB1/CLSTN2
GO:0051301	cell division	0.016968326	0.007181329	0.00119837	0.03298564	0.02976148	15	2.362839367	AURKA/NUSAP1/MITD1/KNL1/DCT/SEPTIN12/MAP9/CDC14B/CSPP1/SEPTIN1/ECT2/MAP10/CCP110/TDRD12/SPIRE1
GO:0022414	reproductive process	0.023755656	0.011781867	0.001307933	0.035401379	0.031941094	21	2.016289593	BUB1B/TTK/SGO1/LOC117664922/LOC117674090/RSPH1/BUB1/FBXO5/RAD54L/MEIOC/DMRT2/TEX11/NME5/TERB2/TEX15/SPATA6L/TDRD12/TUBGCP6/SPIRE1/TDRD5/CFAP43
GO:0001503	ossification	0.00678733	0.001570916	0.00139685	0.03718828	0.033553335	6	4.320620556	SPP1/RFLNB/SOST/NOG/BGLAP/HRC
GO:0007017	microtubule-based process	0.058823529	0.038936266	0.001506802	0.038639414	0.034862629	52	1.510764536	LOC117672433/KIF22/AURKA/TXNDC9/TUBB3/CKAP2/TPX2/NUSAP1/CRIPT/DNAAF5/KIF23/KNSTRN/CCDC88C/CEP152/MELK/CCDC39/RSPH1/FMR1/KIF18A/CEP295/DNAAF3/STMN4/KIF1A/MAP9/ZMYND10/HOOK1/PIERCE2/CDC14B/RSPH6A/LOC117678417/DYNC1I1/HAUS3/RSPH9/TTLL4/SPDL1/CCSAP/BMERB1/KIAA0753/MAP10/DNAAF2/CCP110/IFT81/HOOK2/LOC117673124/ALMS1/KIF18B/KIF20A/CCDC65/ODAD3/TUBGCP6/SPIRE1/CFAP43
GO:0002495	antigen processing and presentation of peptide antigen via MHC class II	0.005656109	0.001122083	0.001563069	0.038639414	0.034862629	5	5.040723982	B2M/LOC117673478/LOC117659477/LOC117657479/LOC117657568
GO:0002504	antigen processing and presentation of peptide or polysaccharide antigen via MHC class II	0.005656109	0.001122083	0.001563069	0.038639414	0.034862629	5	5.040723982	B2M/LOC117673478/LOC117659477/LOC117657479/LOC117657568
GO:0007610	behavior	0.005656109	0.001122083	0.001563069	0.038639414	0.034862629	5	5.040723982	HTR1B/NGF/NPW/NPB/LOC117664501
GO:0051251	positive regulation of lymphocyte activation	0.009049774	0.002692998	0.001570321	0.038639414	0.034862629	8	3.360482655	B2M/LOC117673478/LOC117659477/CD274/LOC117657479/LOC117657568/CD40/SYK
GO:0002440	production of molecular mediator of immune response	0.007918552	0.002131957	0.001594853	0.038657324	0.034878789	7	3.714217671	B2M/LOC117673478/LOC117659477/MSH2/LOC117657479/LOC117657568/CD40
GO:0032504	multicellular organism reproduction	0.012443439	0.004600539	0.001666305	0.039583655	0.035714576	11	2.704778722	LOC117664922/RSPH1/MEIOC/TEX11/NME5/TEX15/SPATA6L/TDRD12/SPIRE1/TDRD5/CFAP43
GO:0007346	regulation of mitotic cell cycle	0.021493213	0.010435368	0.001681818	0.039583655	0.035714576	19	2.059650659	MRNIP/CKS2/CDK1/PSME2/BUB1B/CENPF/TTK/BUB1/LOC117675421/FBXO5/DTL/CDC14B/MIIP/LOC117660267/SPDL1/RAD9A/ORC1/PIM3/LOC117673964
GO:0051249	regulation of lymphocyte activation	0.010180995	0.003366248	0.001870099	0.0433863	0.039145534	9	3.024434389	B2M/LGALS9/LOC117673478/LOC117659477/CD274/LOC117657479/LOC117657568/CD40/SYK
GO:0009888	tissue development	0.020361991	0.009762118	0.001898945	0.043435019	0.039189491	18	2.08581682	RFLNB/SOX9/POF1B/PTPRO/NPHP1/DUSP4/MAFG/SEMA5B/BGLAP/LOC117674599/MAFF/GATA6/INTU/LOC117676294/TJP3/OVOL3/PGM5/LRP4
GO:0002696	positive regulation of leukocyte activation	0.009049774	0.002805206	0.002111382	0.04633627	0.041807161	8	3.226063348	B2M/LOC117673478/LOC117659477/CD274/LOC117657479/LOC117657568/CD40/SYK
GO:0045165	cell fate commitment	0.009049774	0.002805206	0.002111382	0.04633627	0.041807161	8	3.226063348	WNT1/WNT10B/GATA5/MGA/GATA4/WNT3A/GATA6/MYL2
GO:0050867	positive regulation of cell activation	0.009049774	0.002805206	0.002111382	0.04633627	0.041807161	8	3.226063348	B2M/LOC117673478/LOC117659477/CD274/LOC117657479/LOC117657568/CD40/SYK
GO:0022409	positive regulation of cell-cell adhesion	0.007918552	0.002244165	0.002246093	0.048635405	0.043881569	7	3.528506787	B2M/LOC117673478/LOC117659477/CD274/LOC117657479/LOC117657568/SYK
28 (vs 37) enriched Biological Process
	Description	GeneRatio	BgRatio	pvalue	p.adjust	qvalue	Count	foldEnrichment	geneID
GO:0016126	sterol biosynthetic process	0.011221945	0.001458707	1.90E-07	0.00030458	0.000284164	9	7.693075005	MSMO1/FDFT1/DHCR7/SQLE/HMGCR/INSIG1/PMVK/HSD17B7/SC5D
GO:1902652	secondary alcohol metabolic process	0.012468828	0.002356373	4.63E-06	0.003706676	0.003458215	10	5.291533072	IDH2/FDFT1/IDH3B/DHCR7/SQLE/INSIG1/IDH1/PMVK/HSD17B7/SC5D
GO:0016125	sterol metabolic process	0.012468828	0.002468582	7.81E-06	0.0041667	0.003887404	10	5.051008842	MSMO1/FDFT1/DHCR7/SQLE/HMGCR/INSIG1/PMVK/LOC117670724/HSD17B7/SC5D
GO:0008202	steroid metabolic process	0.016209476	0.004263914	1.48E-05	0.005938527	0.005540465	13	3.80154876	MSMO1/FDFT1/DHCR24/NSDHL/DHCR7/SQLE/HMGCR/INSIG1/PMVK/LOC117670724/HSD11B1/HSD17B7/SC5D
GO:0006694	steroid biosynthetic process	0.012468828	0.002692998	2.00E-05	0.005947829	0.005549143	10	4.630091438	MSMO1/FDFT1/NSDHL/DHCR7/SQLE/HMGCR/INSIG1/PMVK/HSD17B7/SC5D
GO:0097435	supramolecular fiber organization	0.051122195	0.026368941	2.47E-05	0.005947829	0.005549143	41	1.938727649	ACTC1/TPM1/TPM2/CSRP1/ACTA1/WDR1/LOC117670711/COTL1/LMOD1/PLS3/FSCN1/ACTR3/ARPC5/ENAH/LIMA1/DBN1/DCTN1/TNNT2/CAPG/NEFM/TBCB/GSN/SYNPO/KANK4/CYRIB/TUBGCP4/ARFIP2/GMFB/CLIP2/LOC117662706/MYO1C/MYO1B/LOC117670598/MAP1A/PKP1/CLIP3/TPM3/FMN1/PLEC/SCIN/LIMD2
GO:0007155	cell adhesion	0.049875312	0.025583483	2.71E-05	0.005947829	0.005549143	40	1.949512184	CCN2/LMO7/THBS1/CDH2/ILK/NEXN/TLN1/CDH11/PCDH7/TGFB1I1/LIMS1/CCN5/FBLIM1/VCL/TLN2/PARVA/CD34/ITGA5/FGL1/THBS2/DSP/ITGA7/HSPG2/CYRIB/CCN4/TENM1/TNFAIP6/ECM2/ITGA4/FREM3/MXRA8/NID2/SPON1/PLXND1/PLXNB3/LAMA4/CLDN1/PKP1/UBASH3B/ITGB8
GO:0030029	actin filament-based process	0.054862843	0.029286355	3.02E-05	0.005947829	0.005549143	44	1.873324352	ACTC1/TPM1/TPM2/CSRP1/LMO7/ACTA1/WDR1/LOC117670711/COTL1/LMOD1/PLS3/FSCN1/ACTR3/ACTN1/ARPC5/ENAH/TGFB1I1/LIMA1/AMOTL2/DBN1/TNNT2/PARVA/CAPG/DLC1/CDC42BPA/GSN/SYNPO/KANK4/CYRIB/ARFIP2/EPB41L3/GMFB/MYO1C/PDE4D/EPB41L1/MYO1B/LOC117670598/CNN1/TPM3/FMN1/SCIN/LIMD2/LOC117658005/MLST8
GO:0030036	actin cytoskeleton organization	0.05361596	0.028500898	3.34E-05	0.005947829	0.005549143	43	1.881202506	ACTC1/TPM1/TPM2/CSRP1/LMO7/ACTA1/WDR1/LOC117670711/COTL1/LMOD1/PLS3/FSCN1/ACTR3/ACTN1/ARPC5/ENAH/TGFB1I1/LIMA1/AMOTL2/DBN1/TNNT2/PARVA/CAPG/DLC1/CDC42BPA/GSN/SYNPO/KANK4/CYRIB/ARFIP2/EPB41L3/GMFB/MYO1C/EPB41L1/MYO1B/LOC117670598/CNN1/TPM3/FMN1/SCIN/LIMD2/LOC117658005/MLST8
GO:0001525	angiogenesis	0.016209476	0.004824955	6.56E-05	0.010348072	0.009654436	13	3.359508206	THBS1/SERPINE1/AMOTL2/NRP1/ITGA5/MYDGF/THBS2/VASH1/NRP2/PDGFRB/TEK/FLT1/ANGPT1
GO:0048646	anatomical structure formation involved in morphogenesis	0.02244389	0.008303411	7.11E-05	0.010348072	0.009654436	18	2.702972299	CSRP1/ACTA1/WDR1/THBS1/LMOD1/SERPINE1/AMOTL2/TNNT2/NRP1/ITGA5/MYDGF/THBS2/VASH1/NRP2/PDGFRB/TEK/FLT1/ANGPT1
GO:0001568	blood vessel development	0.017456359	0.005610413	8.82E-05	0.010365949	0.009671115	14	3.111421446	THBS1/CDH2/SERPINE1/AMOTL2/NRP1/ITGA5/MYDGF/THBS2/VASH1/NRP2/PDGFRB/TEK/FLT1/ANGPT1
GO:0048514	blood vessel morphogenesis	0.017456359	0.005610413	8.82E-05	0.010365949	0.009671115	14	3.111421446	THBS1/CDH2/SERPINE1/AMOTL2/NRP1/ITGA5/MYDGF/THBS2/VASH1/NRP2/PDGFRB/TEK/FLT1/ANGPT1
GO:0007167	enzyme-linked receptor protein signaling pathway	0.044887781	0.023339318	9.06E-05	0.010365949	0.009671115	36	1.923268751	LOC117659703/INHBA/ZYX/TGFB3/IGFBP3/TGFB1/FGF7/NRP1/SMURF2/FSTL4/EPHB3/BMP2/ANGPTL1/TSPAN14/FGF14/NRP2/TGFBR2/PDGFRB/TEK/BMP5/GPC1/SHISA2/PDGFRA/BMP4/EFNB1/SOSTDC1/ERRFI1/UBASH3B/FLT1/INSR/HGF/DDR2/ANGPT1/DOK6/EPHA5/SH3TC2
GO:0001944	vasculature development	0.017456359	0.005834829	0.000140395	0.0146578	0.013675281	14	2.991751391	THBS1/CDH2/SERPINE1/AMOTL2/NRP1/ITGA5/MYDGF/THBS2/VASH1/NRP2/PDGFRB/TEK/FLT1/ANGPT1
GO:0009653	anatomical structure morphogenesis	0.063591022	0.037926391	0.000146486	0.0146578	0.013675281	51	1.676695834	CSRP1/ACTA1/WDR1/LOC117670711/THBS1/ANXA6/LMOD1/CDH2/ILK/NEXN/ENAH/CDH11/SERPINE1/TGFB1I1/AMOTL2/LIMS1/DBN1/DAG1/TNNT2/FGF7/PARVA/NRP1/ITGA5/MYDGF/THBS2/SEMA3G/EPHB3/SLIT2/VASH1/LAMB3/SLIT3/FGF14/NRP2/SEMA3F/PDGFRB/TEK/CDK5/PLXND1/FOXC1/MFAP2/PLXNB3/PDGFRA/MAP1A/EFNB1/DACT1/NPTX1/FLT1/CRB2/ANGPT1/PALM3/EPHA5
GO:0035295	tube development	0.018703242	0.006620287	0.000165547	0.015590633	0.014545585	15	2.825140538	THBS1/CDH2/SERPINE1/AMOTL2/FGF7/NRP1/ITGA5/MYDGF/THBS2/VASH1/NRP2/PDGFRB/TEK/FLT1/ANGPT1
GO:0061564	axon development	0.028678304	0.01290395	0.000195212	0.017363049	0.016199195	23	2.22244389	LOC117670711/CDH2/NEXN/ENAH/DBN1/DAG1/NRP1/SEMA3G/EPHB3/SLIT2/LAMB3/SLIT3/NRP2/SEMA3F/CRTAC1/CDK5/PLXND1/PLXNB3/MAP1A/EFNB1/NPTX1/CRB2/EPHA5
GO:0035239	tube morphogenesis	0.017456359	0.006059246	0.000217338	0.018313572	0.017086005	14	2.880945784	THBS1/CDH2/SERPINE1/AMOTL2/NRP1/ITGA5/MYDGF/THBS2/VASH1/NRP2/PDGFRB/TEK/FLT1/ANGPT1
GO:0008203	cholesterol metabolic process	0.00872818	0.001795332	0.000257775	0.019645543	0.018328693	7	4.86159601	FDFT1/DHCR7/SQLE/INSIG1/PMVK/HSD17B7/SC5D
GO:0015849	organic acid transport	0.019950125	0.007630162	0.000267993	0.019645543	0.018328693	16	2.614639871	FABP3/SLC25A11/SLC25A18/SLC25A1/SLC7A11/SFXN1/ABCD4/SLC7A6/LOC117668485/PLA2G12A/LOC132709117/SLC10A3/SLC6A15/SLC25A13/SLC6A9/SFXN3
GO:0000904	cell morphogenesis involved in differentiation	0.032418953	0.015709156	0.000269957	0.019645543	0.018328693	26	2.063697898	LOC117670711/CDH2/ILK/NEXN/ENAH/TGFB1I1/LIMS1/DBN1/DAG1/PARVA/NRP1/SEMA3G/EPHB3/SLIT2/LAMB3/SLIT3/NRP2/SEMA3F/CDK5/PLXND1/PLXNB3/MAP1A/EFNB1/NPTX1/CRB2/EPHA5
GO:0007409	axonogenesis	0.027431421	0.012455117	0.000305381	0.021257141	0.019832265	22	2.202421873	LOC117670711/CDH2/NEXN/ENAH/DBN1/DAG1/NRP1/SEMA3G/EPHB3/SLIT2/LAMB3/SLIT3/NRP2/SEMA3F/CDK5/PLXND1/PLXNB3/MAP1A/EFNB1/NPTX1/CRB2/EPHA5
GO:1903825	organic acid transmembrane transport	0.013715711	0.004263914	0.000363815	0.023298691	0.021736968	11	3.216695104	SLC25A11/SLC25A18/SLC25A1/SLC7A11/SFXN1/ABCD4/SLC7A6/LOC117668485/SLC25A13/SLC6A9/SFXN3
GO:1905039	carboxylic acid transmembrane transport	0.013715711	0.004263914	0.000363815	0.023298691	0.021736968	11	3.216695104	SLC25A11/SLC25A18/SLC25A1/SLC7A11/SFXN1/ABCD4/SLC7A6/LOC117668485/SLC25A13/SLC6A9/SFXN3
GO:0007015	actin filament organization	0.036159601	0.018738779	0.000403128	0.024074927	0.022461173	29	1.929666851	ACTC1/TPM1/TPM2/ACTA1/WDR1/LOC117670711/COTL1/LMOD1/PLS3/FSCN1/ACTR3/ARPC5/ENAH/LIMA1/DBN1/CAPG/GSN/SYNPO/KANK4/CYRIB/ARFIP2/GMFB/MYO1C/MYO1B/LOC117670598/TPM3/FMN1/SCIN/LIMD2
GO:0032989	cellular component morphogenesis	0.033665835	0.017055655	0.000436713	0.024074927	0.022461173	27	1.973881087	CSRP1/ACTA1/WDR1/LOC117670711/LMOD1/CDH2/NEXN/ENAH/DBN1/DAG1/TNNT2/NRP1/SEMA3G/EPHB3/SLIT2/LAMB3/SLIT3/NRP2/SEMA3F/CDK5/PLXND1/PLXNB3/MAP1A/EFNB1/NPTX1/CRB2/EPHA5
GO:0007411	axon guidance	0.019950125	0.007966786	0.000451956	0.024074927	0.022461173	16	2.50416213	NEXN/ENAH/DAG1/NRP1/SEMA3G/EPHB3/SLIT2/LAMB3/SLIT3/NRP2/SEMA3F/PLXND1/PLXNB3/EFNB1/CRB2/EPHA5
GO:0097485	neuron projection guidance	0.019950125	0.007966786	0.000451956	0.024074927	0.022461173	16	2.50416213	NEXN/ENAH/DAG1/NRP1/SEMA3G/EPHB3/SLIT2/LAMB3/SLIT3/NRP2/SEMA3F/PLXND1/PLXNB3/EFNB1/CRB2/EPHA5
GO:1901617	organic hydroxy compound biosynthetic process	0.014962594	0.005049372	0.000458631	0.024074927	0.022461173	12	2.96325852	MSMO1/FDFT1/DHCR7/SQLE/HMGCR/INSIG1/PMVK/HSD17B7/SC5D/PPIP5K2/LOC117677835/PPIP5K1
GO:0006936	muscle contraction	0.013715711	0.004376122	0.00046616	0.024074927	0.022461173	11	3.134215743	TPM1/ACTG2/TPM2/EDN2/ANXA6/LMOD1/TNNT2/PDE4D/CHRM2/ANK2/TPM3
GO:0040011	locomotion	0.029925187	0.014587074	0.000501612	0.025075263	0.023394456	24	2.051486668	WDR1/NEXN/ENAH/AMOTL2/RAP2B/DAG1/FGF7/NRP1/SEMA3G/EPHB3/SLIT2/LAMB3/SLIT3/FGF14/NRP2/SEMA3F/PDGFRB/TEK/PLXND1/PLXNB3/LAMA4/EFNB1/CRB2/EPHA5
GO:0006935	chemotaxis	0.02244389	0.00964991	0.000532517	0.025075263	0.023394456	18	2.325813374	NEXN/ENAH/DAG1/FGF7/NRP1/SEMA3G/EPHB3/SLIT2/LAMB3/SLIT3/NRP2/SEMA3F/PDGFRB/PLXND1/PLXNB3/EFNB1/CRB2/EPHA5
GO:0042330	taxis	0.02244389	0.00964991	0.000532517	0.025075263	0.023394456	18	2.325813374	NEXN/ENAH/DAG1/FGF7/NRP1/SEMA3G/EPHB3/SLIT2/LAMB3/SLIT3/NRP2/SEMA3F/PDGFRB/PLXND1/PLXNB3/EFNB1/CRB2/EPHA5
GO:0003012	muscle system process	0.013715711	0.00448833	0.000591528	0.02705817	0.025244448	11	3.055860349	TPM1/ACTG2/TPM2/EDN2/ANXA6/LMOD1/TNNT2/PDE4D/CHRM2/ANK2/TPM3
GO:0006629	lipid metabolic process	0.071072319	0.046566427	0.000733244	0.032608989	0.030423193	57	1.526256648	MSMO1/HMGCS1/FDPS/DEGS1/FDFT1/DHCR24/LIPG/LOC117671379/ACSL4/NSDHL/DHCR7/SQLE/HMGCR/AACS/INSIG1/MID1IP1/ELOVL1/GDE1/SMPD1/LOC117667019/GBA2/LOC117671857/ACLY/ALG10/ACADS/GPAA1/FASN/PMVK/PCYT1A/RFT1/LOC117673432/DGAT1/INPP5B/ACBD5/PLA2G4C/LOC117670724/HSD11B1/ABCD4/PLA2G12A/HSD17B7/PNPLA6/ALG13/PTGIS/LOC117667020/CDIPT/SGPP1/HACD4/PGAP3/SC5D/PLPP5/CHKB/DGKA/AGMO/B4GALNT1/PI4KB/PLCD1/SMPD4
GO:0003015	heart process	0.009975062	0.002805206	0.001120621	0.046002941	0.042919342	8	3.555910224	ACTC1/TPM1/ADM/TNNT2/PDE4D/ADM2/CHRM2/ANK2
GO:0007229	integrin-mediated signaling pathway	0.009975062	0.002805206	0.001120621	0.046002941	0.042919342	8	3.555910224	ZYX/ILK/TGFB1I1/LIMS1/ITGA5/ITGA7/ITGA4/ITGB8
GO:0060047	heart contraction	0.009975062	0.002805206	0.001120621	0.046002941	0.042919342	8	3.555910224	ACTC1/TPM1/ADM/TNNT2/PDE4D/ADM2/CHRM2/ANK2
